# Machine learning uncovers independently regulated modules in the *Bacillus subtilis* transcriptome

**DOI:** 10.1101/2020.04.26.062638

**Authors:** Kevin Rychel, Anand V. Sastry, Bernhard O. Palsson

## Abstract

The transcriptional regulatory network (TRN) of *Bacillus subtilis* coordinates cellular functions of fundamental interest, including metabolism, biofilm formation, and sporulation. Here, we use unsupervised machine learning to modularize the transcriptome and quantitatively describe regulatory activity under diverse conditions, creating an unbiased summary of gene expression. We obtain 83 independently modulated gene sets that explain most of the variance in expression, and demonstrate that 76% of them represent the effects of known regulators. The TRN structure and its condition-dependent activity uncover novel or recently discovered roles for at least 5 regulons, such as a relationship between histidine utilization and quorum sensing. The TRN also facilitates quantification of population-level sporulation states, revealing a putative anaerobic metabolism role for SigG. As this TRN covers the majority of the transcriptome and concisely characterizes the global expression state, it could inform research on nearly every aspect of transcriptional regulation in *B. subtilis*.
