## Supplemental Dataset S7 for "Machine learning uncovers independently regulated modules in the *Bacillus subtilis* transcriptome"

### Sheet: Sheet1
	I-modulon name	Long name	Number of features	Number of operons	Regulator(s)	Enrichment P-value	Precision	Recall	Top activity-TF R2adj	Biological function
Carbon (11)
0	FadR	Fatty Acids	17	7	FadR	3.1E-45	1	0.74	0.76	Fatty acid degradation
1	MalR	Malate	5	3	MalR	1.7E-17	1	1	0	Malate uptake and utilization
2	GlpP	Glycerol	10	4	GlpP	7.5E-32	1	1	0.01	Glycerol uptake and utilization
3	FruR	Fructose	4	1	FruR	2.0E-14	1	1	0.54	Fructose uptake and utilization
4	LevR	Levan and Fructose	6	1	LevR	1.8E-20	1	1	0.11	Fuctose uptake and phosphorylation, degradation of the exopolysaccharide levan into fructose
5	FrlR	Amino Sugars	7	3	FrlR	2.1E-23	1	1	0.1	Amino sugar uptake and metabolism
6	ManR	Mannose	6	2	ManR	1.8E-20	1	1	0.73	Utilization of mannose for cell wall synthesis. Needed for exponential growth in LB media (absent glucose) or in the presence of fructose
7	AcoR	Acetoin	3	1	AcoR	1.2E-10	1	0.75	0.39	Utilization of acetoin, extracellular energy storage
8	LicR	Lichenan	9	2	LicR	1.3E-11	0.44	0.8	0.05	Uptake, phosphorylation, and utilization of lechenin, a glucan found in soil
9	CcpA-1	Low Glucose 1	39	15	CcpA + SigA	1.2E-36	0.79	0.13	0.01	Uptake and utilization of alternative carbon sources: ribose, sucrose, salicin, beta-glucosides, lichenan, glucomannon, trehalose, G3P, etc. High expression in exponential phase on LB media
10	CcpA-2	Low Glucose 2	85	42	[CcpA + SigA] / [CcpN]	8.4E-51	0.61	0.2	0.28	Uptake, utilization, and regulation of alternative carbon sources: TCA intermediates, ribose, maltodextrin, galacto-oligosaccharides, acetoin, gluconate, etc. Suppression of glucose pathways. Stationary phase.
Amino Acids (8)
11	His	Histidine Synthesis	8	1	YlxR	4.1E-18	1	0.19	0.09	Synthesis of histidine
12	AhrC	Arginine	15	3	AhrC + YlxR	2.2E-28	0.67	1	0.1	Uptake and biosynthesis of arginine
13	TRAP	Tryptophan	5	2	MtrB	2.2E-15	1	0.56	0.04	Biosynthesis of tryptophan
14	S-Box	Methionine	25	10	S-box	6.2E-45	0.84	0.52		Methionine salvage and biosynthesis
15	TnrA+CodY	Leucine, Methionine, and Threonine	26	9	[TnrA + CodY + ThrR] / [TnrA + CodY + T-box + CcpA + SigA]	1.1E-27	0.42	1	0.3	Synthesis and salvage of leucine, methionine, threonine
16	CodY	BCAA Limitation	40	16	CodY	5.0E-45	0.88	0.15	0.16	Uptake of di-/oligopeptides, uptake of guanosine, cell wall metabolism
17	HutP	Histidine Utilization	6	1	HutP	1.2E-19	1	0.86	0.47	Histidine uptake and utilization
18	RocR/PutR	Arginine and Proline Utilization	13	4	[SigL + AhrC + RocR] / [Spo0A + SigA + CodY + PutR]	1.7E-33	0.92	0.8	0.23	Utilization of arginine, ornithine, citrulline and proline as carbon and energy sources
Other Organic Molecules (3)
19	PyrR	Pyrimidines	11	1	PyrR	5.1E-32	1	0.79	0.59	Synthesis of pyrimidines
20	PurR	Purines	20	6	PurR	3.1E-50	1	0.67	0.31	Synthesis of purine, xanthine and guanine uptake and conversion into purines
21	Thi-Box	Thiamine	15	4	Thi-box	3.2E-42	1	0.83	0.69	Synthesis and uptake of thiamine
Elemental Homeostasis (8)
22	PchR	Pulcherrimin	7	2	PchR	2.6E-17	0.86	0.6	0.29	Extracellular synthesis and import of pulcherrimin for iron acquisition
23	Fur	Iron Limitation	55	29	Fur	3.8E-92	0.89	0.6	0.01	Production and transport of siderophores for iron chelation, replacement of ferredoxins in the ETC with flavodoxins, RNA chaperones for iron-limited conditions, heme degradation
24	PhoP-1	Phosphate Limitation 1	11	5	PhoP + SigA	4.3E-14	0.73	0.11	0.02	High-affinity phosphate uptake, teichuronic acid production pseudogene.
25	PhoP-2	Phosphate Limitation 2	22	9	PhoP + SigA	3.2E-41	0.95	0.3	0.05	Degradation of wall teichoic acid to salvage phosphate, synthesis of teichuronic acid to replace wall, high-affinity phosphate uptake.
26	Zur	Zinc Limitation	12	8	Zur	3.7E-36	1	0.92	0.11	Zinc uptake, zinc metallochaperones, alternatives to zinc-containing proteins
27	CzrA	Toxic Cation Export	5	1	CzrA	1.0E-16	1	0.83	0.03	Resistance to Zn, Cu, Co, Ni, and Cd
28	CymR	Sulfur	45	19	CymR	3.6E-68	0.76	0.69	0	Sulfur metabolism in response to oxidative stress. Utilization and detoxification of S-(2-succino)cysteine, methionine-cysteine conversion, siroheme biosynthesis
29	Yrk	Putative Sulfur Carriers	7	2						Putative sulfur carriers. High activity under diamide stress
Oxygen Limitation (3)
30	ResD	Oxygen Limitation	76	38	ResD	5.8E-47	0.43	0.48	0.71	Anaerobic nitrate respiration, bacteriocin production, heme, cytochrome, and ATP synthesis, copper homeostasis
31	Fnr	Nitrate Respiration	9	4	Fnr + SigA	2.3E-24	0.89	0.89	0.84	Nitrate respiration and nitrite extrusion
32	Rex	Overflow Metabolism	10	3	Rex	1.1E-23	0.9	0.53	0.01	Overflow metabolism (LDH) and cytochrome BD oxidation for respiration in anaerobic conditions
33	LexA	DNA Repair	27	15	LexA	4.2E-36	0.78	0.27	0.62	SOS response for DNA protection and repair
Stress (6)
34	SigW	Cell Wall Stress	50	25	SigW	4.3E-83	0.94	0.44	0.62	Adaptation to membrane active agents such as cefuroxime, antimicrobials from B. amyloliquefaciens, sdpC, and nisin. Control of membrane fluidity. Contains many unknown proteins.
35	SigM	Membrane Stress	22	11	SigM	6.0E-35	0.95	0.16	0.33	General stress proteins, alarmones, lipid carriers and flippases, DNA repair, inhibition of septation. Contains many UTRs and some unknown proteins.
36	Ybc	Uncharacterized Operon	7	1						Contains one subunit of NADH dehydrogenase with several unknown genes. Categorized as prophage. Responds to heat shock.
37	SigB-1	General Stress 1	118	85	SigB	7.3E-119	0.86	0.32	0.67	Survival of general stressors including ethanol, salt, paraquat, heat, and freeze-thaw
38	SigB-2	General Stress 2	50	20	SigB	3.5E-26	0.6	0.1	0.51	Likely accounting for microarray saturation in the ethanol condition of I-modulon SigB 1 by negatively weighting highly expressed ethanol genes
Lifestyles (9)
39	StrRes	Translation	52	12	[stringent response] / [RplJ]	4.0E-80	1	0.26	0.87	Production of ribosomes, translation initiation factors, ADP formation, protein processing and secretory machinery, DNA replication, RNA polymerase
40	SigD	Motility	94	39	SigD	6.3E-140	0.91	0.57	0.79	Production of flagella components and export machinery, chemotaxis receptors, use of extracellular energy (polyglutamic acid), regulation of swarming, sporulation inhibitors, cell wall turnover
41	Eps	Exopolymeric Substances	19	2	SigA + AbrB + RemA + SinR	6.1E-54	1	0.95	0.05	Biosynthesis of tasA and extracellular polysaccharides, the major components of the biofilm
42	ComA	Surfactants	7	2	[ComA + CcpA + TnrA] / [Abh + SigA + ComA + Spx + PhoP + CodY + PerR]	2.1E-23	1	1	0.31	Activated during transition to stationary phase (quorum sensing), production of surfactant and exoenzymes to improve nutrient delivery in the biofilm, ComS for activation of competence
43	DegU	Toxins and Colony Establishment	40	16	DegU	8.1E-14	0.32	0.12	0.14	Response to arrested flagellar motor. Secretion of yukE, a homolog of virulence factor EsxA. Production of antitoxins and putative toxin y-genes. Production of hydrophobic biofilm layer and lipoproteins for motility. Many unknown proteins.
44	AbrB	Transition State	48	14	AbrB	5.0E-41	0.83	0.11	0.3	Various transition state roles: spore killing, antibiotic resistance, toxin production, metabolism, protein modification, and unknown proteins.
45	Alb	Antilisterial Bacteriocin	12	3	Rok + ResD + AbrB + SigA	6.4E-22	0.67	0.8	0.29	Produces and exports subtilosin, which kills anaerobic listeria bacteria
46	WapA	Intercellular Competition	17	2	SigA + YvrHb + DegU + WalR	2.0E-08	0.18	1	0.15	Activation of WapA and its operon of unknown genes for interspecies toxin delivery
47	ComK	Competence	49	21	ComK	1.9E-47	0.61	0.41	0.72	DNA transport, pseudopilus, recombination machinery, and regulatory proteins for competence
Sporulation (7)
48	Spo0A	Sporulation 1	15	12	[Spo0A] / [DnaA]	4.4E-15	0.8	0.05	0.41	Initiation of sporulation through sigma factor, transcription factor, and regulatory protein expression, as well as septum formation and chromosome anchoring
49	SigE	Sporulation 2	155	78	SigE	6.9E-94	0.64	0.33	0.71	Spore maturation through core dehydration, nutrient transport and utilization, septum degradation, inner cortex synthesis, and regulator activation
50	SigE/G	Sporulation 3	68	48	[SigE] / [SigG]	2.2E-47	0.79	0.11	0.89	Spore coat production, transcription factor and regulator expression, spore DNA protection, spore stress resistance
51	SigG	Sporulation 4	153	89	SigG	9.9E-115	0.62	0.52	0.74	Calcium and nutrient delivery to the spore, endospore cortex maturation, lipoproteins, forespore-specific metabolic proteins, many unknown sporulation proteins, stress resistance, proteins required for germination
52	SigK-1	Sporulation 5	139	73	SigK	5.2E-103	0.62	0.48	0.8	Production of spore coat and crust proteins, L-sulfolactate production, spore coat cross-linking, stress resistance, many unknown proteins
53	SigK-2	Sporulation 6	97	51	SigK	6.1E-59	0.56	0.3	0.59	Production of outermost spore coat and crust proteins, mother cell lysis
54	GerE/GerR	Mid-late Spore Coat	17	12	[SigK + GerE] / [SigK + GerR]	1.3E-20	0.76	0.13	0.51	Production of spore coat and crust proteins. Omitted from sporulation analysis because all genes are contained by SigK1 & 2, and activity levels are very noisy in non-sporulating conditions.
Mobile Genes (5)
55	Xpf	PBSX Prophage	33	4	Xpf	1.9E-74	0.88	1	0.59	Prophage element that induces production of bacteriocin and cell lysis in response to DNA-damaging agents
56	Spβ-1	SP-β Prophage 1	2	0						Temperature-responsive SP-beta prophage. Response to stressors such as cold and ethanol. Subset of SPbeta Prophage 2.
57	Spβ-2	SP-β Prophage 2	149	7	CsoR + SigA + SigK + SigE	3.6E-22	0.09	0.93	0.04	Temperature-responsive SP-beta prophage. Prophage, unknown, and putative metabolic genes. Response to mitomycin.
58	ImmR	ICEBs1	20	1	ImmR	1.2E-52	0.95	0.95	0.1	Mobile genetic element that participates in horizontal gene transfer
59	SknR	Skin Element	17	2	SknR	2.0E-13	0.35	0.5	0.23	Prophage element that disrupts the SigK gene but also plays roles in preventing early germination and regulating proliferation. Unknown and toxin resistance genes.
Multi-Purpose (6)
60	IolR/MelR	Inositol, Melibiose, and Acetoin	29	8	[IolR] / [MelR] / [AcoR]	6.0E-66	0.9	0.93	0.64	Uptake and utilization of inositol, melibiose/raffinose, and acetoin
61	NadR/BirA	NAD and Biotin	22	8	[NadR] / [BirA]	3.6E-35	0.68	0.71	0.6	Biosynthesis of NAD and biotin, plus safA & coxA sporulation proteins and repression of manganese uptake
62	MtlR/AnsR	Mannitol, Asparagine, and Aspartate	11	4	[MtlR] / [AnsR + SigA]	2.1E-22	0.73	0.8	0.29	Uptake and utilization of mannitol, degradation of asparagine and aspartate
63	TnrA/PucR	Nitrogen Limitation	10	5	[SigA + TnrA] / [SigA + PucR]	1.9E-18	0.9	0.17	0.6	Ammonium uptake, utilization of nitrate and xanthine. Suggests nitrate limitation in the BT condition
64	CymR/NsrR	Sulfur and Nitrate Respiration	22	6	[SigA + CymR] / [ResD + SigA + NsrR]	6.7E-40	0.91	0.34	0.1	Import and utilization of sulfonate and cystine for cysteine production. Nitrite reduction
65	ArsR+	Diamide Stress	30	16	[ArsR] / [YodB] / [SigA + CtsR] / [SigA + CsoR]	1.9E-22	0.47	0.28	0.79	Detoxification in response to: oxidative protein damage, arsenic, catechol, copper, toxic quinones
Noise (17)
66	Unch-1		30	7						Contains a SigE/SigG inhibitor, spore coat proteins, translational proteins, oxidative stress response, many RNAs
67	Unch-2		40	23						Contains cold shock, sporulation onset, toxin, amino acid homeostasis, translataional, other proteins, many RNAs
68	Unch-3		80	4						Contains many poorly characterized RNAs with noisy activity but clear time correlations, especially in sporulation. May be indicative of overall decreased translational activity
69	Unch-4		62	16						Contains many poorly characterized RNAs with noisy activity
70	Unch-5		19	9						Contains many poorly characterized RNAs with noisy activity
71	Unch-6		6	0						5’ ends of tRNAs and independent transcripts
72	Noise-1	S144	1	0						Likely accounting for noisey RNA S144, an independent transcript
73	Noise-2	S415	2	0						Noisy independent transcript S415
74	Noise-3	S1235	1	0						Independent transcript S1235, behaves similar to late sporulation I-modulons
75	Noise-4	S1210	1	0						Noisy independent transcript S1210
76	Noise-5	Carbon Source Transition 1	22	0						Likely accounting for noise in the carbon source transition experiments
77	Noise-6	Carbon Source Transition 2	30	3						Likely accounting for noise in carbon source transition and gluconnate experiments
78	Noise-7	LBGexp_1	48	4						Likely accounting for noise in the first sample of LBG_exp. Top few RNAs are 5' UTRs of glucose metabolism genes
79	Noise-8	Diamide 15	5	0						Likely accounting for noise in the diamide after 15 minutes and LBG exponential conditions
80	Empty-1		0	0						Contains no genes
81	Empty-2		0	0						Contains no genes
82	Empty-3		0	0						Contains no genes
