## Supplemental Dataset S8 for "Machine learning uncovers independently regulated modules in the *Bacillus subtilis* transcriptome"

### Sheet: Sheet1
Locus tag	Gene name	I-modulon	Known Regulators	Current SubtiWiki Description
BSU37180	fadF	FadR	SigA+FadR	similar to iron-sulphur-binding reductase
BSU14071	fadG	FadR	FadR	fatty acid degradation
BSU14072	ykzU	FadR	FadR	unknown
BSU37040	ywkB	MalR	SigA+MalR	unknown
BSU12030	yjdF	ManR	SigA+ManR+RNA switch	unknown
BSU13890	ptsG	LicR	SigA+GlcT+stringent response	glucose permease of the phosphotransferase system, EIICBA of the PTS, Trigger enzyme, control of GlcT activity
BSU35970	ywsB	CcpA-1	SigB	general stress protein, survival of ethanol and salt stresses
BSU38030	ywdA	CcpA-1	SigA+SacT+CcpA	unknown
BSU35980	ywsA	CcpA-1	SigB	unknown
BSU08820	katA	CcpA-1	PerR	main vegetative catalase 1
BSU32990	mrgA	CcpA-1	PerR+SigA	iron storage protein, DNA-binding stress protein, forms highly stable, multimeric protein-DNA complexes which protect against oxidative killing
BSU13890	ptsG	CcpA-1	SigA+GlcT+stringent response	glucose permease of the phosphotransferase system, EIICBA of the PTS, Trigger enzyme, control of GlcT activity
BSU27770	yrbE	CcpA-2		similar to dehydrogenase
BSU06560	yerA	CcpA-2		similar to adenine desaminase
BSU13340	ykoM	CcpA-2		similar to transcriptional regulator(MarR family)
BSU13890	ptsG	CcpA-2	SigA+GlcT+stringent response	glucose permease of the phosphotransferase system, EIICBA of the PTS, Trigger enzyme, control of GlcT activity
BSU15100	ylbP	CcpA-2	SigA+CcpA	putative N-acetyltransferase
BSU38810	msmX	CcpA-2	CcpA	multiple sugar ABC transporter (ATP-binding protein)
BSU38130	ywcE	CcpA-2	ResD+SigA+AbrB	holin, required for spore morphogenesis and germination
BSU33950	cggR	CcpA-2	SigA+CggR	repressor of the glycolytic gapA operon, DeoR family
BSU34190	lutP	CcpA-2	SigA+ComA+LutR	lactate permease
BSU29700	acuB	CcpA-2	SigA+CcpA	unknown
BSU17630	yncC	CcpA-2		similar to sugar transport protein
BSU27760	csbX	CcpA-2	SigB+SigG+SigF+CcpA	general stress protein
BSU16110	dprA	CcpA-2	CcpA	conveys incoming ssDNA to RecA; facilitates the displacement of both SSBs (SsbA and SsbB), increases RecA nucleation onto SSB-coated ssDNA, and mediates DNA strand annealing, required to internalize and to recombine ssDNA with homologous resident duplex
BSU18010	yneN	CcpA-2	SigA+CodY+CcpA+CcpC	similar to thiol:disulfide oxidoreductase
BSU23980	artP	AhrC	YlxR	high affinity arginine ABC transporter (ATP-binding protein)
BSU23970	artQ	AhrC	YlxR	high affinity arginine ABC transporter (permease)
BSU29430	ytzD	AhrC		unknown
BSU23960	artR	AhrC	YlxR	high affinity arginine ABC transporter (ATP-binding protein)
BSU18550	yoaC	S-Box	S-box	similar to xylulokinase
BSU18560	yoaD	S-Box	S-box	similar to phosphoglycerate dehydrogenase
BSU38950	yxjH	S-Box	S-box	putative methionine synthase
BSU38960	yxjG	S-Box	S-box	putative B12-independent methionine synthase
BSU13170	guaD	S-Box	SigA+PucR+SigB	guanine deaminase, general stress protein, important for survival of ethanol and paraquat stresses
BSU28910	pftA	S-Box	LytT+Kre+CcpA	pyruvate transporter
BSU13550	mtnA	TnrA+CodY	SigA+S-box	5-methylthioribose-1-phosphate isomerase
BSU13560	mtnK	TnrA+CodY	SigA+S-box	5-methylthioribose kinase
BSU21870	ilvD	TnrA+CodY	CodY	dihydroxy-acid dehydratase (2,3-dihydroxy-3-methylbutanoate, 2,3-dihydroxy-3-methylpentanoate)
BSU11430	oppA	TnrA+CodY	TnrA+CodY+ScoC	oligopeptide ABC transporter (binding protein)
BSU21770	ilvA	TnrA+CodY	CodY	threonine dehydratase
BSU13570	mtnU	TnrA+CodY	SigA	omega-amidase
BSU13580	mtnE	TnrA+CodY	SigA	glutamine transaminase
BSU12970	ykfA	CodY	CodY	similar to immunity to bacteriotoxins
BSU13000	ykfD	CodY	CodY	similar to oligopeptide ABC transporter (permease)
BSU39900	yxbA	CodY	SigA+CodY+AbrB	putative D-aspartate ligase
BSU39890	yxbB	CodY	SigA+CodY+AbrB	similar to S-adenosyl-L-methionine-dependent methyltransferase
BSU39910	yxnB	CodY	SigA+CodY+AbrB	unknown
BSU39930	yxaM	CodY	SigA+CodY+AbrB	similar to antibiotic resistance protein
BSU03010	amhX	CodY	SigA+CodY	amidohydrolase
BSU03020	ycgA	CodY	CodY	unknown
BSU10450	yhjB	CodY	ComK+CodY	similar to metabolite permease
BSU32090	yuiA	CodY	TnrA+CodY	unknown
BSU39880	yxbC	CodY	Spo0A+CodY+AbrB	unknown
BSU28680	glcD	CodY		probably glycolate oxidase subunit, FAD-binding
BSU19350	yocS	CodY		similar to sodium-dependent bile acid transporter
BSU13940	ykwB	CodY		unknown
BSU10460	yhjC	CodY	ComK+CodY	unknown
BSU37770	rocB	RocR/PutR	SigL+AhrC+CodY+RocR+AbrB	involved in arginine and ornithine utilization
BSU11700	thiF	Thi-Box	Thi-box	hydroxyethylthiazole phosphate biosynthesis
BSU35090	yvmA	PchR	PchR+CcpA	similar to multidrug transporter
BSU14160	ykuO	Fur	ResD+SigA+SigI+Kre+NsrR+Fur	unknown
BSU31960	dhbF	Fur	SigA+SigI+Kre+AbrB+Fur	involved in 2,3-dihydroxybenzoate biosynthesis
BSU31959	ybdZ	Fur	SigA+SigI+Kre+AbrB+Fur	unknown
BSU03270	ycgT	Fur	Fur	NADPH:ferredoxin oxidoreductase
BSU32930	yusU	Fur	Fur	unknown
BSU37220	ywjB	Fur	SigB+Fur	unknown
BSU37230	ywjA	Fur	SigB+Fur	similar to ABC transporter (ATP-binding protein)
BSU28680	glcD	Fur		probably glycolate oxidase subunit, FAD-binding
BSU28690	glcF	Fur		probable glycolate oxidase, iron-sulfur subunit
BSU08480	yfhC	Fur	Fur	unknown
BSU32130	guaC	PhoP-1	CodY+PurR	GMP reductase
BSU13330	ykoL	PhoP-1	SigA+PhoP+TnrA	unknown
BSU13330	ykoL	PhoP-2	SigA+PhoP+TnrA	unknown
BSU35600	tuaB	PhoP-2	SigA+PhoP+SigF	polymer export
BSU05730	ydhF	PhoP-2	SigA+SigE+PhoP	unknown
BSU35570	tuaE	PhoP-2	SigA+PhoP+SigF	repeating unit formation
BSU35560	tuaF	PhoP-2	SigA+PhoP+SigF	biosynthesis of teichuronic acid
BSU03359	yczL	Zur	SigA+Zur	unknown
BSU03350	yciB	Zur	SigA+Zur	putative L,D-transpeptidase
BSU26640	czcO	CzrA	CzrA	similar to flavin-containing monooxygenase, facilitates cation export via CzcD
BSU07190	yezD	CymR	CymR	unknown
BSU39460	yxeQ	CymR	SigA+CymR	similar to iminodisuccinate epimerase
BSU12400	yjnA	CymR		unknown
BSU27240	yrhC	CymR	Spx+SigA+CymR	unknown
BSU39450	yxeR	CymR		ethanolamine transporter in/out via proton symport
BSU03180	cah	CymR		cephalosporin C deacetylase
BSU03190	ycgL	CymR		unknown
BSU39440	yxxB	CymR		unknown
BSU09150	yhcN	CymR	SigG+SigF	spore lipoprotein
BSU02400	ybgF	CymR		similar to histidine permase
BSU30670	luxS	CymR	SigB	S-ribosylhomocysteine lyase, autoinducer-2 production protein, required for surface spreading motility (sliding) of <i>B. subtilis</i> natto and biofilm formation
BSU26500	yrkI	Yrk		putative sulfur carrier protein
BSU26530	yrkF	Yrk		putative sulfur carrier protein
BSU26510	yrkH	Yrk		unknown
BSU26540	yrkE	Yrk		similar to sulfurtransferase
BSU37360	sboX	ResD	Rok+ResD+SigA+AbrB	bacteriocin-like product
BSU07380	yfmQ	ResD		unknown
BSU04240	ydzA	ResD		unknown
BSU12080	ctaO	ResD	AbrB	heme O synthase (minor enzyme)
BSU20580	yoqM	ResD	AbrB	unknown
BSU03950	ycnJ	ResD	SigA+YcnK+AbrB	copper transporter
BSU03940	ycnI	ResD	SigA+YcnK+AbrB	unknown
BSU03960	ycnK	ResD	SigA+YcnK+AbrB	copper-responsive transcription repressor of the ycnKJI operon, DeoR family
BSU06390	yebD	ResD		unknown
BSU10130	hemH	ResD		coproporphyrin ferrochelatase
BSU10140	hemY	ResD		coproporphyrinogen oxidase
BSU10120	hemE	ResD		uroporphyrinogen decarboxylase (uroporphyrinogen III)
BSU11990	yjdB	ResD	PhoP+AbrB	unknown
BSU19140	yozB	ResD		unknown
BSU37380	albB	ResD	Rok+ResD+SigA+AbrB	antilisterial bacteriocin (subtilosin) production
BSU04510	ydbL	ResD		unknown
BSU37420	albF	ResD	Rok+ResD+SigA+AbrB	antilisterial bacteriocin (subtilosin) production
BSU30660	ytkA	ResD		unknown
BSU26890	csn	ResD	AbrB	chitosanase
BSU06560	yerA	ResD		similar to adenine desaminase
BSU37430	albG	ResD	Rok+ResD+SigA+AbrB	antilisterial bacteriocin (subtilosin) production
BSU36780	ywzB	ResD	SigA+SigF	unknown
BSU37670	hemQ	ResD		coproheme decarboxylase
BSU39940	yxaL	ResD	Rok+DnaA+AbrB	similar to Ser/Thr kinase, increases the processivity of the PcrA helicase
BSU38150	qoxC	ResD	CitB+stringent response	cytochrome aa3 quinol oxidase (subunit III)
BSU38170	qoxA	ResD	CitB+stringent response	cytochrome aa3 quinol oxidase (subunit II)
BSU39250	yxiE	ResD	SigA+CcpA+LicT	unknown
BSU04530	fbpB	ResD	Fur	Fur-regulated basic protein, acts as RNA chaperone for FsrA, response to iron limitation
BSU38140	qoxD	ResD	CitB+stringent response	cytochrome aa3 quinol oxidase (subunit IV)
BSU38160	qoxB	ResD	CitB+stringent response	cytochrome aa3 quinol oxidase (subunit I)
BSU36810	atpD	ResD	stringent response	ATP synthase, part of the F1 complex (subunit beta)
BSU05720	ydhE	ResD	LiaR	similar to macrolide glycosyltransferase
BSU36800	atpC	ResD	stringent response	ATP synthase, part of the F1 complex (subunit epsilon)
BSU36820	atpG	ResD	stringent response	ATP synthase, part of the F1 complex (subunit gamma)
BSU33120	liaH	ResD	SigA+LiaR	similar to phage shock protein, resistance against oxidative stress and cell wall antibiotics (such as daptamycin), secondary bacitracin resistance determinant
BSU37290	arfM	Fnr	SigA+Fnr	regulation of anaerobic genes
BSU37300	ywiC	Fnr		unknown
BSU38060	ywcJ	Rex	Rex	similar to nitrate channel
BSU17267	ymzE/2	LexA		part of the ymzE pseudogene
BSU17870	yneB	LexA	LexA	similar to resolvase
BSU20440	yorB	LexA	LexA	unknown
BSU20430	yorC	LexA	LexA	unknown
BSU10470	yhjD	LexA	LexA	unknown
BSU35770	tagC	LexA	LexA	possibly involved in polyglycerol phosphate teichoic acid biosynthesis
BSU09810	yhaZ	LexA	LexA	similar to alkyl purine DNA glycosylase
BSU19090	yobU	LexA		unknown
BSU35150	yvzB	LexA		similar to flagellin
BSU12500	xkdA	LexA	SigD+LexA	PBSX prophage
BSU23700	yqjX	LexA	LexA	unknown
BSU17880	ynzC	LexA	LexA	unknown
BSU32990	mrgA	LexA	PerR+SigA	iron storage protein, DNA-binding stress protein, forms highly stable, multimeric protein-DNA complexes which protect against oxidative killing
BSU09910	yhaO	LexA	LexA	similar to DNA double-strand break repair protein
BSU36090	ywrE	SigW	SigW	unknown
BSU06290	yeaA	SigW	SigE+SigW	unknown
BSU31000	yuaI	SigW	SigW	unknown
BSU12420	yjoB	SigW	SigW	AAA family, ATPase activity , similar to cell-division protein FtsH
BSU06280	ydjP	SigW	SigE+SigW	similar to chloroperoxydase
BSU02310	ybfO	SigW	SigW+AbrB	similar to erythromycin esterase
BSU30010	ythP	SigW	SigW	similar to ABC transporter (ATP-binding protein)
BSU08760	spo0M	SigW	SigW+SigH	sporulation-control gene
BSU06180	pspA	SigW	SigW+AbrB	phage shock protein A homolog
BSU38940	yxjI	SigW	SigW+SigB+DegU	unknown
BSU30000	ythQ	SigW	SigW	similar to ABC transporter (membrane protein)
BSU18980	yobJ	SigW	SigW	unknown
BSU04590	ydbS	SigW	SigW	resistence against antimicrobial compounds from B. amyloliquefaciens
BSU12069	yjzH	SigW		unknown
BSU35130	yvlA	SigW	SigW	unknown
BSU04600	ydbT	SigW	SigW	resistence against antimicrobial compounds from B. amyloliquefaciens
BSU06190	ydjG	SigW	SigW+AbrB	unknown
BSU38790	yxzE	SigW	SigW+AbrB	unknown
BSU06200	ydjH	SigW	SigW+AbrB	unknown
BSU18590	yoaG	SigW	SigW	unknown
BSU19290	yozO	SigW	SigW	unknown
BSU35120	yvlB	SigW	SigW	unknown
BSU06210	ydjI	SigW	SigW+AbrB	unknown
BSU35110	yvlC	SigW	SigW	similar to phage shock protein C, involved in resistance to nisin
BSU06270	ydjO	SigW	SigE+SigW	unknown
BSU27180	yrhH	SigM	SigM+SigW+SigX	similar to methyltransferase
BSU23370	ypuA	SigM	SigM	unknown
BSU06380	yebC	SigM	SigM+SigV	unknown
BSU11490	yjbC	SigM	PerR+SigM+SigW+SigB+SigX	general stress protein, required for survival of salt and paraquat stresses
BSU22980	ypbG	SigM	SigM	unknown
BSU01860	ybcF	Ybc		similar to carbonic anhydrase
BSU01870	ybcH	Ybc		unknown
BSU01830	ndhF	Ybc		NADH dehydrogenase (subunit 5)
BSU01845	ybcC	Ybc		unknown
BSU01880	ybcI	Ybc		unknown
BSU02110	ybyB	SigB-1	SigB	general stress protein, survival of ethanol stress
BSU38430	gspA	SigB-1	SigB	general stress protein, similar to glycosyl transferase
BSU07550	yflT	SigB-1	SigB	general stress protein, survival of ethanol stress
BSU38180	ywzA	SigB-1	SigB	general stress protein
BSU13160	ohrB	SigB-1	SigB	general stress protein
BSU36670	csbD	SigB-1	SigB	general stress protein
BSU04370	ydaS	SigB-1	SigB	general stress protein
BSU37210	ywjC	SigB-1	SigB	general stress protein
BSU09690	nhaX	SigB-1	SigB	general stress protein, putative regulator of NhaC
BSU08570	yfhK	SigB-1	SigW+SigB	general stress protein, similar to cell division inhibitor
BSU02590	ycbP	SigB-1	SigB	general stress protein
BSU04190	ydaD	SigB-1	SigB	general stress protein, similar to alcohol dehydrogenase
BSU18510	yoxC	SigB-1	SigB	general stress protein, survival of ethanol stress
BSU28340	ysnF	SigB-1	SigB	general stress protein, survival of ethanol stress
BSU12160	yjgC	SigB-1	SigB	general stress protein, formate dehydrogenase, important for survival of salt and ethanol stress
BSU10430	yhxD	SigB-1	SigB	general stress protein, similar to alcohol dehydrogenase
BSU04039	yczO	SigB-1	SigB	unknown
BSU09390	ygxB	SigB-1	SigB	general stress protein
BSU12170	yjgD	SigB-1	SigB	general stress protein, survival of ethanol and paraquat stresses
BSU35970	ywsB	SigB-1	SigB	general stress protein, survival of ethanol and salt stresses
BSU04340	ydaP	SigB-1	SigB	general stress protein, required for survival of ethanol stress, cold stress (4C) and oxidative stress (superoxide/paraquat), putative pyruvate oxidase
BSU02830	ycdF	SigB-1	SigB	general stress protein, similar to glucose 1-dehydrogenase, survival of ethanol stress and low temperatures
BSU14660	ykzI	SigB-1	SigB	general stress protein
BSU02840	ycdG	SigB-1	SigB	general stress protein, similar to oligo-1,6-glucosidase
BSU07750	yflA	SigB-1	SigB+Abh+AbrB	general stress protein, similar to amino acid carrier protein, required for protection against paraquat stress
BSU11839	yjzE	SigB-1	SigB	general stress protein
BSU36720	ywmE	SigB-1	SigB	general stress protein, survival of ethanol stress
BSU40529	yyzH	SigB-1	SigB	unknown
BSU33410	yvgO	SigB-1	SigB+AbrB	general stress protein, survival of ethanol stress
BSU35830	ywtG	SigB-1	SigB	general stress protein, similar to glucose transporter
BSU19150	yocB	SigB-1	SigB	general stress protein, survival of stress conditions
BSU13169	ykzN	SigB-1	SigB	unknown
BSU24750	yqhB	SigB-1	SigB+LexA	general stress protein, required for protection against oxidative stress
BSU04380	ydaT	SigB-1	SigB	general stress protein, survival of ethanol stress and low temperatures
BSU13020	ykgA	SigB-1	SigB	general stress protein, survival of salt and ethanol stresses
BSU31380	yuzA	SigB-1	SigB+SigG	general stress protein
BSU18520	yoxB	SigB-1	SigB	general stress protein
BSU39840	yxbG	SigB-1	SigB	general stress protein, similar to glucose 1-dehydrogenase
BSU04430	ydbD	SigB-1	SigB	general stress protein, similar to manganese-containing catalase
BSU06590	yerD	SigB-1	SigB	general stress protein, similar to glutamate synthase (ferredoxin), required for protection against paraquat stress
BSU07930	yfkD	SigB-1	SigB+SigG	unknown
BSU30930	ytaB	SigB-1	SigB	general stress protein, survival of ethanol and salt stresses
BSU05790	ydhK	SigB-1	SigB	general stress protein, survival of ethanol and paraquat stresses
BSU24740	corA	SigB-1	SigB+LexA	general stress protein, similar to magnesium transporter
BSU40450	yycD	SigB-1	SigB	general stress protein, survival of ethanol stress
BSU40570	yybO	SigB-1	SigB	similar to permease
BSU39040	yxiS	SigB-1	SigB	general stress protein, survival of ethanol, paraquat and salt stresses
BSU07890	yfkI	SigB-1	SigA+SigB	general stress protein, required for protection against paraquat stress
BSU07900	yfkH	SigB-1	SigA+SigB	general stress protein, survival of ethanol and paraquat stresses
BSU09290	glpK	SigB-1	ResD+SigA+GlpP+CcpA+AbrB	glycerol kinase
BSU32100	yumB	SigB-1		similar to type II NADH dehydrogenase (non proton-pumping)
BSU27760	csbX	SigB-1	SigB+SigG+SigF+CcpA	general stress protein
BSU01830	ndhF	SigB-1		NADH dehydrogenase (subunit 5)
BSU01845	ybcC	SigB-1		unknown
BSU01860	ybcF	SigB-1		similar to carbonic anhydrase
BSU09140	yhcM	SigB-1	SigB+SigG+SigF	general stress protein
BSU08590	yfhM	SigB-1	SigW+SigB	general stress protein, similar to epoxide hydrolase
BSU38610	yxzF	SigB-1	SigB+SigG	general stress protein
BSU00170	yaaI	SigB-1	SigB	general stress protein, similar to isochorismatase
BSU29760	ytxJ	SigB-1	SigB+SigH	general stress protein, putative bacillredoxin
BSU12150	yjgB	SigB-1	SigB	general stress protein, survival of ethanol stress
BSU30930	ytaB	SigB-2	SigB	general stress protein, survival of ethanol and salt stresses
BSU24740	corA	SigB-2	SigB+LexA	general stress protein, similar to magnesium transporter
BSU00170	yaaI	SigB-2	SigB	general stress protein, similar to isochorismatase
BSU06400	yebE	SigB-2	SigB	unknown
BSU40529	yyzH	SigB-2	SigB	unknown
BSU08510	yfhF	SigB-2	SigB+SigG+SigF	general stress protein, similar to nucleoside-diphosphate sugar epimerase
BSU35180	csbA	SigB-2	SigA+SigB	general stress protein, required for protection against paraquat stress
BSU04180	ydaC	SigB-2	SigB	similar to N-methyltransferase
BSU12270	yjlB	SigB-2		unknown
BSU06220	ydjJ	SigB-2		unknown
BSU13020	ykgA	SigB-2	SigB	general stress protein, survival of salt and ethanol stresses
BSU14660	ykzI	SigB-2	SigB	general stress protein
BSU11120	yitT	SigB-2	SigB	general stress protein, required for protection against paraquat stress
BSU39840	yxbG	SigB-2	SigB	general stress protein, similar to glucose 1-dehydrogenase
BSU02110	ybyB	SigB-2	SigB	general stress protein, survival of ethanol stress
BSU31280	yugU	SigB-2	SigE+SigB+SpoIIID	general stress protein, survival of ethanol and paraquat stresses
BSU01389	ybzG	StrRes	SigA+stringent response	unknown
BSU01090	rplGB	StrRes	stringent response	highly expressed protein, similar to ribosomal protein L7AE family, associated with the ribosome during exponential growth, binds K-turns in RNA switches
BSU07350	yfmT	SigD	SigD	vanillin dehydrogenase
BSU35350	yvyC	SigD	SigD	similar to flagellar protein
BSU12120	yjfB	SigD	SigD	unknown
BSU38850	yxkC	SigD	SigD+TnrA	unknown
BSU28890	yscB	SigD	SigD+AbrB	unknown
BSU16260	ylxF	SigD	Spo0A+SigA+SwrA+SigD+CodY+DegU+DegU	unknown
BSU11950	yjcQ	SigD	SigD	unknown
BSU11940	yjcP	SigD	SigD	unknown
BSU21330	yomK	SigD		unknown
BSU21530	yolB	SigD	AbrB	similar to phage-related protein
BSU21540	yolA	SigD	AbrB	unknown
BSU02050	ybdO	SigD	SigD+AbrB	unknown
BSU26210	yqaR	SigD	SigD	unknown
BSU16070	ylqG	SigD	SigD	unknown
BSU35440	yvyF	SigD	ComK+SigA+SigD+DegU+ScoC	similar to flagellar protein
BSU21010	yonS	SigD		prophage SP beta lipoprotein
BSU34370	epsA	Eps	SigA+SinR+RemA+AbrB+EAR riboswitch	extracellular polysaccharide synthesis, putative transmembrane modulator of EpsB activity, might activate EpsB autophosphorylation and substrate phosphorylation
BSU34220	epsO	Eps	SigA+SinR+RemA+AbrB+EAR riboswitch	similar to pyruvyltransferase, extracellular polysaccharide synthesis
BSU34250	epsL	Eps	SigA+SinR+RemA+AbrB+EAR riboswitch	similar to UDP-galactose phosphate transferase, extracellular polysaccharide synthesis
BSU34310	epsG	Eps	SigA+SinR+RemA+AbrB+EAR riboswitch	extracellular polysaccharide synthesis
BSU34320	epsF	Eps	SigA+SinR+RemA+AbrB+EAR riboswitch	similar to glycosyltransferase
BSU34340	epsD	Eps	SigA+SinR+RemA+AbrB+EAR riboswitch	extracellular polysaccharide synthesis
BSU12180	yjhA	DegU		lipoprotein
BSU39310	yxiC	DegU		unknown
BSU39300	yxiD	DegU		toxin
BSU39320	yxiB	DegU		unknown
BSU12190	yjhB	DegU		Nudix hydrolase, similar to mutator MutT protein
BSU34840	yvcB	DegU	DegU+AbrB	unknown
BSU08150	yfjC	DegU		unknown
BSU34830	yvzA	DegU	DegU+AbrB	unknown
BSU02710	yczC	DegU		unknown
BSU08160	yfjB	DegU		unknown
BSU36200	ywqI	DegU		unknown
BSU36210	ywqH	DegU		unknown
BSU36190	ywqJ	DegU		putative toxin
BSU08130	yfjE	DegU		unknown
BSU08140	yfjD	DegU		unknown
BSU08170	yfjA	DegU		unknown
BSU39290	yxxD	DegU		antitoxin
BSU18908	yozY	DegU		unknown
BSU39280	yxxE	DegU		unknown
BSU36180	ywqK	DegU		antitoxin
BSU06812	yeeF	DegU		putative toxin
BSU39960	yxaI	DegU		membrane protein
BSU04470	dctP	DegU	SigA+CcpA+Fur	uptake of succinate, fumurate, malate and oxaloacetate via proton symport
BSU08120	yfjF	DegU		unknown
BSU09630	yhdX	DegU		unknown
BSU07480	yfmG	AbrB	AbrB	unknown
BSU39910	yxnB	AbrB	SigA+CodY+AbrB	unknown
BSU39900	yxbA	AbrB	SigA+CodY+AbrB	putative D-aspartate ligase
BSU39890	yxbB	AbrB	SigA+CodY+AbrB	similar to S-adenosyl-L-methionine-dependent methyltransferase
BSU01935	skfC	AbrB	Spo0A+SigA+PhoP+AbrB	may be involved in spore killing
BSU28910	pftA	AbrB	LytT+Kre+CcpA	pyruvate transporter
BSU39930	yxaM	AbrB	SigA+CodY+AbrB	similar to antibiotic resistance protein
BSU39880	yxbC	AbrB	Spo0A+CodY+AbrB	unknown
BSU28900	pftB	AbrB	LytT+Kre+CcpA	pyruvate transporter
BSU02040	ybdN	AbrB	AbrB	unknown
BSU39870	yxbD	AbrB	Spo0A+CodY+AbrB	unknown
BSU33750	sdpA	AbrB	Rok+Spo0A+AbrB	required for SdpC toxin maturation
BSU33760	sdpB	AbrB	Rok+Spo0A+AbrB	membrane protein, required for SdpC toxin maturation
BSU01970	skfG	AbrB	Spo0A+SigA+PhoP+AbrB	unknown
BSU01980	skfH	AbrB	Spo0A+SigA+PhoP+AbrB	unknown
BSU37430	albG	Alb	Rok+ResD+SigA+AbrB	antilisterial bacteriocin (subtilosin) production
BSU37420	albF	Alb	Rok+ResD+SigA+AbrB	antilisterial bacteriocin (subtilosin) production
BSU09460	bcaP	Alb	CodY	branched-chain amino acid transporter, major transporter for isoleucine and valine, may also be involved in threonine transport
BSU37380	albB	Alb	Rok+ResD+SigA+AbrB	antilisterial bacteriocin (subtilosin) production
BSU32090	yuiA	Alb	TnrA+CodY	unknown
BSU39200	yxzC	WapA		unknown
BSU39210	yxiF	WapA		unknown
BSU39190	yxiG	WapA		unknown
BSU39180	yxiH	WapA		unknown
BSU39170	yxzG	WapA		unknown
BSU39150	yxiJ	WapA		unknown
BSU39160	yxiI	WapA		unknown
BSU39139	yxzJ	WapA		unknown
BSU39129	yxzI	WapA		unknown, putative pseudogene
BSU39140	yxiK	WapA		unknown
BSU39120	yxiM	WapA		similar to rhamnogalacturonan acetylesterase
BSU11530	coiA	ComK		protein involved in establishment of DNA transport in competence
BSU35450	comFC	ComK	ComK+SigA+SigD+DegU+ScoC	late competence gene
BSU35460	comFB	ComK	ComK+SigA+SigD+DegU+ScoC	late competence gene
BSU02010	ybdK	ComK	ComK	two-component sensor kinase
BSU02590	ycbP	ComK	SigB	general stress protein
BSU03380	yckB	ComK		similar to amino acid ABC transporter (binding protein)
BSU03470	hxlR	ComK		MarR/DUF24 family transcription activator of the hxlAB operon
BSU03370	yckA	ComK		similar to amino acid ABC transporter (permease)
BSU38410	sacX	ComK	SigA+DegU+SacY	sucrose permease of the phosphotransferase system, EIIBC of the PTS, Trigger enzyme, control of SacY activity
BSU16110	dprA	ComK	CcpA	conveys incoming ssDNA to RecA; facilitates the displacement of both SSBs (SsbB and SsbA), increases RecA nucleation onto SSB-coated ssDNA, and mediates DNA strand annealing, required to internalize and to recombine ssDNA with homologous resident duplex
BSU38420	sacY	ComK	SigA+DegU+SacY	transcriptional antiterminator for sacB and sacXY (acts at high sucrose concentrations)
BSU40920	yyaF	ComK	ComK+SigA+stringent response	GTP-binding protein/ GTPase
BSU38080	ywcI	Spo0A	DnaA	unknown
BSU28060	spoIIB	Spo0A	SigV	spatial and temporal regulation of the dissolution of septal peptidoglycan during engulfment
BSU28680	glcD	Spo0A		probably glycolate oxidase subunit, FAD-binding
BSU22280	yppD	Spo0A	Spo0A	unknown
BSU12320	yjmC	SigE	SigA+SigE+ExuR+CcpA	similar to ureidoglycolate dehydrogenase, may be involved in galacturonate utilization
BSU15650	yloB	SigE		ATP-driven Ca2+ pump, transports calcium ions from the mother cell to the forespore
BSU24440	yqhV	SigE	SigE+SpoIIID	unknown
BSU12350	yjmF	SigE	SigA+SigE+ExuR+CcpA	similar to D-mannonate oxidoreductase/ fructuronate reductase
BSU13710	ykvI	SigE	SigE	unknown
BSU29239	ytrH	SigE	SigE	sporulation protein
BSU10960	yitE	SigE		unknown
BSU19669	yoyF	SigE		unknown
BSU28210	lonB	SigE	SigF	Lon-like ATP-dependent protease
BSU29510	ytfI	SigE	SigF	sporulation protein
BSU17720	yndA	SigE	SigE	unknown
BSU19110	yobW	SigE	SigK+SigE	sporulation membrane protein
BSU25080	yqfX	SigE	SigG	unknown
BSU29160	ytvI	SigE	SigE	sporulation protein
BSU27690	yrzE	SigE	SigE+SpoIIID	unknown
BSU09400	spoVR	SigE	SigE	involved in spore cortex synthesis
BSU38750	cydB	SigE	ResD+Rex+SigF+CcpA	cytochrome bd ubiquinol oxidase (subunit II), high affinity terminal oxidase
BSU25360	yqfC	SigE	SigE+SpoIIID	sporulation protein
BSU10009	yhzF	SigE		similar to dihydropicolinate reductase
BSU11549	yizD	SigE		unknown
BSU40940	yyaD	SigE	SigE	sporulation protein
BSU16720	ymxH	SigE	SigE	sporulation protein
BSU37510	pbpG	SigE	SigG+SigF	penicillin-binding protein 2d
BSU23480	dacF	SigE	SigG+SigF+AbrB	penicillin-binding protein I, D-alanyl-D-alanine carboxypeptidase
BSU25350	yqfD	SigE	SigE+SpoIIID	SigE-dependent sporulation gene, similar to UDP-glucose 4-epimerase
BSU40950	yyaC	SigE	SigF	sporulation protein
BSU24580	yqhH	SigE	SigF	similar to SNF2 helicase
BSU27470	yrrD	SigE	SigG	forespore-specific sporulation protein
BSU36960	ywlB	SigE	SigB	general stress protein
BSU27310	pbpI	SigE	SigE+SigF	sporulation-specific penicillin-binding protein 4b
BSU38740	cydC	SigE	ResD+Rex+SigF+CcpA	ABC transporter required for expression of cytochrome bd (ATP-binding protein)
BSU08920	yhbB	SigE	SigE	spore coat protein, amidase
BSU19020	yobN	SigE		similar to L-amino acid oxidase
BSU36940	ywlD	SigE		unknown
BSU09750	sspB	SigE	SpoVT+SigG	small acid-soluble spore protein (major beta-type SASP)
BSU14810	ylaK	SigE		similar to phosphate starvation inducible protein PhoH
BSU05710	ydhD	SigE	SigE	spore coat peptidoglycan hydrolase
BSU00600	yabP	SigE	SigM+SigE+SigW+SigD+SigX	required for sporulation at a late stage
BSU38730	cydD	SigE	ResD+Rex+SigF+CcpA	ABC transporter required for expression of cytochrome bd (ATP-binding protein)
BSU08980	yhbH	SigE	SigE	SigE-dependent sporulation gene
BSU04630	ydcC	SigE	SigE	unknown
BSU10290	yhfN	SigE		similar to metalloprotease
BSU10390	yhfW	SigE	SigF	similar to Rieske 2Fe-2S iron-sulfur protein
BSU26748	yrdD/1	SigE		part of the yrdD pseudogene
BSU09940	yhaL	SigE	SigE	SigE-dependent sporulation gene
BSU19720	yodR	SigE	SigE	similar to butyrate-acetoacetate CoA-transferase
BSU11510	yjbE	SigE		unknown
BSU19690	kamA	SigE	SigE	lysine 2,3-aminomutase
BSU19740	yodT	SigE	SigE	similar to adenosylmethionine-8-amino-7-oxononanoate aminotransferase
BSU19710	yodQ	SigE	SigE	putative deacylase
BSU12110	yjfA	SigE	SigE	unknown
BSU25520	yqxA	SigE	SigE+SigF	sporulation protein
BSU31290	yugT	SigE	Spx	similar to exo-alpha-1,4-glucosidase
BSU26740	cypA	SigE		cytochrome P450-like enzyme
BSU26749	yrdD/2	SigE		part of the yrdD pseudogene
BSU06890	cotJA	SigE/G	SigE+SpoIIID	polypeptide composition of the spore coat
BSU06900	cotJB	SigE/G	SigE+SpoIIID	polypeptide composition of the spore coat
BSU09230	yhcV	SigE/G	SigG	forespore-specific sporulation protein
BSU16880	ymfJ	SigE/G	SigG+SigF	unknown
BSU19270	yozN	SigE/G		unknown
BSU09780	yheC	SigE/G	SigE+SpoIIID	ATP-binding spore coat protein
BSU25080	yqfX	SigE/G	SigG	unknown
BSU19280	yocN	SigE/G		similar to permease
BSU27468	yrzQ	SigE/G	SigG+SigF	unknown
BSU18030	tlp	SigE/G	SigG+SigF	thioredoxin-like protein
BSU25120	yqfT	SigE/G		unknown
BSU30739	ytzL	SigE/G	SigG+SigF	unknown
BSU27470	yrrD	SigE/G	SigG	forespore-specific sporulation protein
BSU33240	oxdC	SigE/G	SigO+RsoA	oxalate decarboxylase
BSU27469	yrzR	SigE/G	SigG+SigF	unknown
BSU25600	comER	SigE/G		control of biofilm formation and sporulation via the phosphorelay
BSU09180	yhcQ	SigE/G	SigG	unknown
BSU29500	gerW	SigE/G	SigF	germination protein
BSU08490	yfhD	SigE/G	SigB+SigG+SigF	general stress protein, survival of ethanol stress and low temperatures
BSU36550	spoIIQ	SigE/G	SigF	component of the SpoIIIAH-SpoIIQ type III secretion system residing in the forespore membrane, required for anchoring of proteins on both sides of the sporulation septum, required for localization and stability of SpoIIE
BSU19740	yodT	SigE/G	SigE	similar to adenosylmethionine-8-amino-7-oxononanoate aminotransferase
BSU38080	ywcI	SigE/G	DnaA	unknown
BSU40530	cotF	SigE/G	SigK+SpoIIID	spore coat protein
BSU15090	gerR	SigE/G	SigE+SpoIIID	probably DNA-binding protein, regulates transcription of some spore coat genes
BSU39590	yxeD	SigG	SigE+SigG+AbrB	sporulation protein
BSU23440	spoVAA	SigG	SpoVT+SigG	essential for the uptake of the 1:1 chelate of pyridine-2,6-dicarboxylic acid (DPA(2,6)) and Ca(2 ) into developing spores, required for spore maturation
BSU23430	spoVAB	SigG	SpoVT+SigG	essential for the uptake of the 1:1 chelate of pyridine-2,6-dicarboxylic acid (DPA(2,6)) and Ca(2+) into developing spores, required for spore maturation
BSU08640	yfhS	SigG	SigE	unknown
BSU17830	yndM	SigG		sporulation protein
BSU26980	yraE	SigG	SigG	forespore-specific sporulation protein, similar to spore coat protein
BSU13510	ykzE	SigG	SigG	unknown
BSU31380	yuzA	SigG	SigB+SigG	general stress protein
BSU32340	lytH	SigG	SigK	differentiation-associated peptidoglycan hydrolase involved in endospore cortex maturation
BSU26970	adhB	SigG	SigG	forespore-specific protein, similar to alcohol dehydrogenase
BSU26950	yraG	SigG	SigG	forespore-specific sporulation protein,similar to spore coat protein
BSU13509	ykzP	SigG	SigG	unknown
BSU32860	yusN	SigG	SigG	unknown
BSU26960	yraF	SigG	SigG	forespore-specific sporulation protein, similar to spore coat protein
BSU03920	glcU	SigG	SpoVT+SigG	probable glucose uptake protein
BSU06559	yezF	SigG		unknown
BSU09150	yhcN	SigG	SigG+SigF	spore lipoprotein
BSU13290	ykzD	SigG	SigG	unknown
BSU27470	yrrD	SigG	SigG	forespore-specific sporulation protein
BSU32859	yuzM	SigG	SigG	unknown
BSU32849	yuzL	SigG		unknown
BSU09180	yhcQ	SigG	SigG	unknown
BSU03110	ycgH	SigG		similar to amino acid transporter
BSU30840	yteA	SigG	SpoVT+SigG	sporulation protein
BSU02070	csgA	SigG	SpoVT+SigG	required for the ability of the germinating spore to resume vegetative growth
BSU23390	spoVAF	SigG	SpoVT+SigG	essential for the uptake of the 1:1 chelate of pyridine-2,6-dicarboxylic acid (DPA(2,6)) and Ca(2 ) into developing spores, required for spore maturation
BSU26990	yraD	SigG	SigG	forespore-specific sporulation protein, similar to spore coat protein
BSU10970	yitF	SigG	SigG	similar to mandelate racemase
BSU25080	yqfX	SigG	SigG	unknown
BSU10980	yitG	SigG	SigG	similar to multidrug resistance protein
BSU34470	yveA	SigG	SigG+DegU	similar to aspartate/ glutamate transporter
BSU02080	ybxH	SigG	SpoVT+SigG	sporulation protein
BSU32720	yurZ	SigG		unknown
BSU22169	ypzG	SigG	SigG	unknown
BSU18600	yozQ	SigG	SigG	unknown
BSU18720	yoaR	SigG	SigG	unknown
BSU16825	ymfD	SigG	Mta	exporter for the siderophore bacillibactin
BSU05529	ydzR	SigG		unknown
BSU25010	yqgE	SigG		unknown
BSU29910	ytzH	SigG		unknown
BSU11260	yjzC	SigG		unknown
BSU27680	yrbG	SigG		unknown
BSU07620	yflN	SigG	CitT+SigA+CcpA	similar to metallo-beta-lactamase
BSU05530	ydfR	SigG	SigG	unknown
BSU37200	ywjD	SigG		sporulation specific UV-damage-endonuclease
BSU18290	yngL	SigG		unknown
BSU18200	nrnB	SigG		oligoribonuclease (nano-RNase), degradation of pGpG
BSU19639	yoyE	SigG	SigG+YlxR	unknown
BSU09350	yhdB	SigG	SigG	unknown
BSU01520	ybaK	SigG	SigE+SigG+LexA	sporulation protein
BSU37190	ywjE	SigG		minor cardiolipin synthetase
BSU13060	ykjA	SigG		unknown
BSU13390	ykoT	SigG	SpoVT+SigG	similar to lipoteichoic acid glycosyltransferase
BSU30710	ythA	SigG		cytochrome bd2, menaquinol oxidase (7:1 protons)
BSU09360	yhdC	SigG		unknown
BSU13380	ykoS	SigG	SpoVT+SigG	unknown
BSU18710	yozF	SigG		unknown
BSU07930	yfkD	SigG	SigB+SigG	unknown
BSU21950	ypzA	SigG	SigG	unknown
BSU09230	yhcV	SigG	SigG	forespore-specific sporulation protein
BSU32320	yutC	SigG	SigG	unknown
BSU27420	yrrI	SigG		membrane protein, similar to coordinator of zonal elongation, may control [[category|SW 1.1.1]] by the [[category|SW 1.1.1.7]]
BSU09140	yhcM	SigG	SigB+SigG+SigF	general stress protein
BSU03400	yckD	SigG	SigG+SigF	unknown
BSU35980	ywsA	SigG	SigB	unknown
BSU07250	yetO	SigG		cytochrome P450 (CYP102A2)/ NADPH-cytochrome P450 reductase
BSU22869	ypzI	SigG	SigG+SigF	unknown
BSU30720	ythB	SigG		cytochrome bd2, menaquinol oxidase (7:1 protons)
BSU30470	ytzC	SigG	SigG+SigF	unknown
BSU14800	ylaJ	SigG	SigG	spore lipoprotein
BSU11139	yizC	SigG	SigG	unknown
BSU09010	yhcA	SigG		c-di-AMP exporter
BSU09000	yhbJ	SigG		putative efflux system component
BSU03120	ycgI	SigG		unknown
BSU22050	bpsA	SigG		type III polyketide synthase
BSU24880	yqgO	SigG		unknown
BSU31420	yugF	SigG		similar to dihydrolipoamide S-acetyltransferase
BSU11750	cotY	SigG	GerR+GerE+SigK+SigE	spore coat protein (insoluble fraction), necessary for the assembly of the spore crust, the outermost layer of the spore coat
BSU13040	hmp	SigG	ResD+SigA+NsrR	flavohemoglobin, involved in resistance to nitric oxide (NO), essential for long-term survival under anaerobic conditions
BSU40430	yycE	SigG		unknown
BSU18709	yozT	SigG		unknown
BSU19510	yojB	SigK-1		unknown
BSU30860	ytcA	SigK-1	GerE+SigK	similar to to UDP-sugar dehydrogenase
BSU30870	ytcB	SigK-1	GerE+SigK	putative UDP-glucose epimerase
BSU14569	ykzV	SigK-1		unknown
BSU31140	yubC	SigK-1		cysteine dioxygenase
BSU10940	yitC	SigK-1	SigK+SigE	mother cell-specific [SW|sporulation] protein, similar to 2-phosphosulfolactate phosphatase
BSU25820	yqcI	SigK-1		unknown
BSU10720	gerPA	SigK-1	GerE+SigK	spore germination protein, facilitates access of nutrient germinants to their cognate germinant receptors in spores’ inner membrane
BSU10710	gerPB	SigK-1	GerE+SigK	spore germination protein, facilitates access of nutrient germinants to their cognate germinant receptors in spores’ inner membrane
BSU05560	ydgA	SigK-1	GerE+SigK	unknown
BSU10700	gerPC	SigK-1	GerE+SigK	spore germination protein, facilitates access of nutrient germinants to their cognate germinant receptors in spores inner membrane
BSU30610	ytlC	SigK-1	SigK	similar to anion transport ABC transporter (ATP-binding protein)
BSU30620	ytlD	SigK-1	SigK	similar to ABC transporter (permease)
BSU05570	ydgB	SigK-1	GerE+SigK	unknown
BSU10680	gerPE	SigK-1	GerE+SigK	spore germination protein, facilitates access of nutrient germinants to their cognate germinant receptors in spores inner membrane
BSU30595	ytlA	SigK-1	SigK	similar to ABC transporter (binding protein)
BSU10690	gerPD	SigK-1	GerE+SigK	spore germination protein, facilitates access of nutrient germinants to their cognate germinant receptors in spores’ inner membrane
BSU10670	gerPF	SigK-1	GerE+SigK	spore germination protein, facilitates access of nutrient germinants to their cognate germinant receptors in spores’ inner membrane
BSU25150	yqfQ	SigK-1	SigK	late sporulation protein
BSU22240	ypqA	SigK-1	SigK+SigE	unknown
BSU14980	ylbE	SigK-1	GerE+SigK	unknown
BSU11799	yjzK	SigK-1		unknown
BSU10080	yhfA	SigK-1		unknown
BSU10740	yisJ	SigK-1		unknown
BSU19749	yoyG	SigK-1	SigD	unknown
BSU36040	ywrJ	SigK-1	GerR+GerE+SigK+SigE+SpoIIID	sporulation protein
BSU09350	yhdB	SigK-1	SigG	unknown
BSU26559	yrzN	SigK-1	SigK	unknown, putative pseudogene
BSU26560	yrkC	SigK-1	SigK	mother cell-specific sporulation protein
BSU19600	yodH	SigK-1	SigK	similar to methyltransferase
BSU18280	yngK	SigK-1		unknown
BSU32650	yurS	SigK-1	GerE+SigK	sporulation protein
BSU03789	yczN	SigK-1		putative toxin
BSU12400	yjnA	SigK-1		unknown
BSU26259	yqzO	SigK-1	SigA+SknR	unknown, Skin element
BSU32850	fadM	SigK-1	SdpR+FadR	fatty acid degradation, similar to proline dehydrogenase
BSU26558	yrzM	SigK-1		unknown, putative pseudogene
BSU31790	yueG	SigK-1		unknown
BSU30850	ytdA	SigK-1	SigK	similar to UTP-glucose-1-phosphate uridylyltransferase
BSU26250	yqaN	SigK-1	SigA+SknR	unknown, skin element
BSU08070	acoB	SigK-1	SigL+AcoR+Fnr+CcpA	acetoin dehydrogenase E1 component (TPP-dependent beta subunit)
BSU08060	acoA	SigK-1	SigL+AcoR+Fnr+CcpA	acetoin dehydrogenase E1 component (TPP-dependent alpha subunit)
BSU08090	acoL	SigK-1	SigL+AcoR+Fnr+CcpA	acetoin dehydrogenase E3 component (dihydrolipoamide dehydrogenase)
BSU29570	sspA	SigK-1	SpoVT+SigG	small acid-soluble spore protein (major alpha-type SASP)
BSU37900	spsB	SigK-1	GerE+SigK+SigE	spore coat polysaccharide synthesis
BSU08080	acoC	SigK-1	SigL+AcoR+Fnr+CcpA	acetoin dehydrogenase E2 component (dihydrolipoamide acetyltransferase)
BSU26240	yqaO	SigK-1		similar to phage-related protein
BSU25120	yqfT	SigK-1		unknown
BSU25080	yqfX	SigK-1	SigG	unknown
BSU32650	yurS	SigK-2	GerE+SigK	sporulation protein
BSU17260	aprX	SigK-2	SigA+LexA	intracellular alkaline serine protease
BSU23350	ypzD	SigK-2		unknown
BSU20190	yosA	SigK-2		unknown
BSU03789	yczN	SigK-2		putative toxin
BSU05529	ydzR	SigK-2		unknown
BSU03788	yczM	SigK-2		putative toxin
BSU36030	ywrK	SigK-2		similar to arsenical pump membrane protein
BSU07280	yfnG	SigK-2	GerE+SigK+SigE	similar to CDP-glucose 4,6-dehydratase
BSU07290	yfnF	SigK-2	GerE+SigK+SigE	unknown
BSU07270	yfnH	SigK-2	GerE+SigK+SigE	similar to glucose-1-phosphate cytidylyltransferase
BSU19610	yodI	SigK-2	SigK	unknown
BSU19790	cgeB	SigK-2	GerR+GerE+SigK	maturation of the outermost layer of the spore
BSU19770	cgeC	SigK-2	GerE+SigK+SigD	maturation of the outermost layer of the spore
BSU11810	spoVIF	SigK-2	GerR+SigK	required for spore coat assembly and resistance
BSU37450	ywhK	SigK-2		unknown
BSU11809	yjcZ	SigK-2		unknown
BSU37440	ywhL	SigK-2		unknown
BSU32469	yuzJ	SigK-2		unknown
BSU13780	ykvP	SigK-2	SigK	unknown
BSU09165	yhcO	SigK-2	SigK+SigE	unknown
BSU07300	yfnE	SigK-2	GerE+SigK+SigE	unknown
BSU37900	spsB	SigK-2	GerE+SigK+SigE	spore coat polysaccharide synthesis
BSU37850	spsG	SigK-2	GerE+SigK+SigE	spore coat polysaccharide synthesis
BSU37870	spsE	SigK-2	GerE+SigK+SigE	spore coat polysaccharide synthesis
BSU07310	yfnD	SigK-2	GerE+SigK+SigE	unknown
BSU05520	ydzH	SigK-2		unknown
BSU11280	yjaU	SigK-2		unknown
BSU37860	spsF	SigK-2	GerE+SigK+SigE	spore coat polysaccharide synthesis
BSU03680	yclG	SigK-2		unknown
BSU37880	spsD	SigK-2	GerE+SigK+SigE	spore coat polysaccharide synthesis
BSU21670	ypqP	SigK-2	SigA	C-terminal part of the split gene spsM (together with yodU), spore envelope polysaccharide biosynthesis, in B. subtilis 168 the gene is disrupted by the SP-beta prophage
BSU30640	ytkC	SigK-2	SigB	similar to autolytic amidase
BSU13789	ykzQ	SigK-2	GerE+SigK	similar to potassium binding protein
BSU19670	yodN	SigK-2		unknown
BSU08800	ygaK	SigK-2		uncharacterized FAD-linked oxidoreductase
BSU13790	ykvQ	SigK-2	SigK	similar to chitinase
BSU13799	ykzR	SigK-2		unknown
BSU19760	cgeD	SigK-2	GerE+SigK+SigD	maturation of the outermost layer of the spore
BSU19110	yobW	SigK-2	SigK+SigE	sporulation membrane protein
BSU13190	ispA	SigK-2	SigA+CodY	intracellular serine protease
BSU29570	sspA	SigK-2	SpoVT+SigG	small acid-soluble spore protein (major alpha-type SASP)
BSU19600	yodH	SigK-2	SigK	similar to methyltransferase
BSU11809	yjcZ	GerE/GerR		unknown
BSU11810	spoVIF	GerE/GerR	GerR+SigK	required for spore coat assembly and resistance
BSU14569	ykzV	GerE/GerR		unknown
BSU12610	xkdG	Xpf	Xpf	PBSX prophage
BSU12640	xkdJ	Xpf	Xpf	PBSX prophage
BSU12650	xkdK	Xpf	Xpf	PBSX prophage
BSU12660	xkdM	Xpf	Xpf	PBSX prophage, similar to R-Type bacteriocin tube protein
BSU12620	xkdH	Xpf	Xpf	PBSX prophage
BSU12630	xkdI	Xpf	Xpf	PBSX prophage
BSU12649	ykzM	Xpf		unknown PBSX prophage protein
BSU12600	xkdF	Xpf	Xpf	PBSX prophage
BSU12619	ykzL	Xpf		unknown PBSX prophage protein
BSU12671	xkdN	Xpf	Xpf	unknown PBSX prophage protein
BSU12710	xkdR	Xpf	Xpf	PBSX prophage
BSU12790	xhlA	Xpf	Xpf	involved in cell lysis upon induction of PBSX, required for the formation of membrane vesicles in a sub-population of cells
BSU12770	xkdX	Xpf	Xpf	PBSX prophage
BSU12672	xkzB	Xpf	Xpf	unknown PBSX prophage protein
BSU12590	xkdE	Xpf	Xpf	PBSX prophage
BSU12690	xkdP	Xpf	Xpf	PBSX prophage
BSU12720	xkdS	Xpf	Xpf	PBSX prophage
BSU12700	xkdQ	Xpf	Xpf	PBSX prophage
BSU12760	xkdW	Xpf	Xpf	PBSX prophage
BSU12740	xkdU	Xpf	Xpf	PBSX prophage
BSU12680	xkdO	Xpf	Xpf	PBSX prophage
BSU12749	xkzA	Xpf	Xpf	unknown PBSX prophage protein
BSU12730	xkdT	Xpf	Xpf	PBSX prophage
BSU12750	xkdV	Xpf	Xpf	PBSX prophage
BSU12460	xlyB	Xpf		N-acetylmuramoyl-L-alanine amidase
BSU02200	ybfG	Xpf		putative pepdidoglycan binding protein
BSU21229	youA	Spβ-1		unknown
BSU21150	yonB	Spβ-1		unknown
BSU21060	yonK	Spβ-2		unknown
BSU21070	yonJ	Spβ-2		unknown
BSU20140	yosF	Spβ-2		unknown
BSU21090	yonH	Spβ-2		unknown
BSU20390	yorG	Spβ-2		unknown
BSU20370	yorI	Spβ-2		similar to putative replicative DNA helicase
BSU20240	yorV	Spβ-2		unknown
BSU20070	yosM	Spβ-2		putative SPbeta phage subunit of nucleoside diphosphate reductase
BSU21050	yonN	Spβ-2		SP prophage-derived DNA-binding protein HU 2
BSU20400	yorF	Spβ-2		unknown
BSU20230	yorW	Spβ-2		unknown
BSU20110	yosI	Spβ-2		unknown
BSU20120	yosH	Spβ-2		unknown
BSU19860	yotJ	Spβ-2	SigK+SigA+SigE+CsoR	unknown
BSU20180	yosB	Spβ-2		unknown
BSU20100	yosJ	Spβ-2		unknown
BSU20090	yosK	Spβ-2		unknown
BSU20170	yosC	Spβ-2		unknown
BSU20060	nrdEB	Spβ-2		similar to ribonucleoside-diphosphate reductase (alpha subunit)
BSU20130	yosG	Spβ-2		unknown
BSU20150	yosE	Spβ-2		unknown
BSU20250	mtbP	Spβ-2		DNA (cytosine-5-)-methyltransferase
BSU19930	yotC	Spβ-2	SigK+SigA+SigE+CsoR	similar to acyl-CoA dehydrogenase
BSU19830	yotM	Spβ-2	SigK+SigA+SigE+CsoR	unknown
BSU20200	yorZ	Spβ-2		unknown
BSU20380	yorH	Spβ-2		unknown
BSU20270	yorS	Spβ-2		putative SPBc2 prophage-derived 5'(3')-deoxyribonucleotidase
BSU20260	yorT	Spβ-2		unknown
BSU20080	yosL	Spβ-2		unknown
BSU20030	yosR	Spβ-2		glutaredoxin-like thioredoxin
BSU19970	yosX	Spβ-2	SigK+SigA+SigE+CsoR	unknown
BSU19850	yotK	Spβ-2	SigK+SigA+SigE+CsoR	unknown
BSU20160	yosD	Spβ-2		unknown
BSU20360	yorJ	Spβ-2		unknown
BSU21180	yomY	Spβ-2		unknown
BSU19920	yotD	Spβ-2	SigK+SigA+SigE+CsoR	similar to acyl-CoA synthetase
BSU19940	yotB	Spβ-2	SigK+SigA+SigE+CsoR	unknown
BSU21230	yomT	Spβ-2		unknown
BSU19870	yotI	Spβ-2	SigK+SigA+SigE+CsoR	unknown
BSU21220	yomU	Spβ-2		unknown
BSU20020	yosS	Spβ-2		dUTP diphosphatase
BSU20330	yorM	Spβ-2		unknown
BSU21170	yomZ	Spβ-2		unknown
BSU20410	yorE	Spβ-2		unknown
BSU19890	yotG	Spβ-2	SigK+SigA+SigE+CsoR	unknown
BSU21210	yomV	Spβ-2		unknown
BSU19910	yotE	Spβ-2	SigK+SigA+SigE+CsoR	unknown
BSU20220	yorX	Spβ-2		unknown
BSU20210	yorY	Spβ-2		unknown
BSU21140	yonC	Spβ-2		unknown
BSU21130	yonD	Spβ-2		unknown
BSU20040	yosP	Spβ-2		similar to ribonucleoside-diphosphate reductase (beta subunit)
BSU21190	yomX	Spβ-2		unknown
BSU19880	yotH	Spβ-2	SigK+SigA+SigE+CsoR	similar to propionyl-CoA carboxylase
BSU21150	yonB	Spβ-2		unknown
BSU20660	yoqE	Spβ-2		unknown
BSU21200	yomW	Spβ-2		unknown
BSU21160	yonA	Spβ-2		unknown
BSU21270	yomP	Spβ-2		similar to phage-related protein
BSU21240	yomS	Spβ-2		similar to phage-related lytic exoenzyme
BSU21260	yomQ	Spβ-2		unknown
BSU21229	youA	Spβ-2		unknown
BSU20650	yoqF	Spβ-2		unknown
BSU21280	yomO	Spβ-2		unknown
BSU20350	yorK	Spβ-2		single-strand DNA-specific exonuclease
BSU20530	yoqS	Spβ-2		unknown
BSU20540	yoqR	Spβ-2		unknown
BSU21110	yonF	Spβ-2		unknown
BSU20050	yosQ	Spβ-2		similar to phage-related endodeoxyribonuclease
BSU19980	yosW	Spβ-2		unknown
BSU21120	yonE	Spβ-2		unknown
BSU20280	yorR	Spβ-2		unknown
BSU20480	yoqX	Spβ-2		unknown
BSU19090	yobU	Spβ-2		unknown
BSU20550	yoqP	Spβ-2		unknown
BSU20680	yoqC	Spβ-2		unknown
BSU20570	yoqN	Spβ-2		unknown
BSU20340	yorL	Spβ-2		similar to DNA polymerase III (alpha subunit)
BSU20290	yorQ	Spβ-2		unknown
BSU20600	yoqK	Spβ-2		unknown
BSU20690	yoqB	Spβ-2		unknown
BSU20670	yoqD	Spβ-2		similar to phage-related DNA-binding protein anti-repressor
BSU20640	yoqG	Spβ-2		unknown
BSU21250	yomR	Spβ-2		similar to phage-related protein
BSU20610	yoqJ	Spβ-2		unknown
BSU20620	yoqI	Spβ-2		unknown
BSU20590	yoqL	Spβ-2		unknown
BSU20300	yorP	Spβ-2		unknown
BSU20970	yonX	Spβ-2		unknown
BSU21300	yomM	Spβ-2		unknown
BSU19999	yojW	Spβ-2		unknown
BSU21040	yonO	Spβ-2		SP DNA-dependent RNA polymerase
BSU20700	yoqA	Spβ-2		unknown
BSU19990	yosV	Spβ-2		unknown
BSU20710	yopZ	Spβ-2		unknown
BSU20720	yopY	Spβ-2		unknown
BSU20510	yoqU	Spβ-2		unknown
BSU21100	yonG	Spβ-2		unknown
BSU21290	yomN	Spβ-2		unknown
BSU20630	yoqH	Spβ-2		unknown
BSU20470	yoqY	Spβ-2		unknown
BSU20460	pghZ	Spβ-2		phage-derived gamma polyglutamic acid hydrolase
BSU21030	yonP	Spβ-2		unknown
BSU20730	yopX	Spβ-2		unknown
BSU20740	yopW	Spβ-2		unknown
BSU21360	yomH	Spβ-2		unknown
BSU21380	yomF	Spβ-2		unknown
BSU20320	yorN	Spβ-2		unknown
BSU20310	yorO	Spβ-2		unknown
BSU20450	yorA	Spβ-2		unknown
BSU21350	cwlP	Spβ-2		cell wall hydrolase of the SP-beta prophage region,
BSU21400	yomD	Spβ-2		unknown
BSU20010	yosT	Spβ-2		unknown
BSU21390	yomE	Spβ-2		unknown
BSU21370	yomG	Spβ-2		unknown
BSU35770	tagC	Spβ-2	LexA	possibly involved in polyglycerol phosphate teichoic acid biosynthesis
BSU21410	blyA	Spβ-2		N-acetylmuramoyl-L-alanine amidase
BSU20750	yopV	Spβ-2		unknown
BSU21420	bhlA	Spβ-2		holin-like protein
BSU20980	yonV	Spβ-2		unknown
BSU20430	yorC	Spβ-2	LexA	unknown
BSU04840	ydcO	ImmR	ImmR	unknown
BSU04839	ydzL	ImmR	ImmR	unknown
BSU04890	ydcT	ImmR	ImmR	unknown
BSU04880	ydcS	ImmR	ImmR	unknown
BSU04900	yddA	ImmR	ImmR	unknown
BSU04950	yddF	ImmR	ImmR	unknown
BSU04980	yddI	ImmR	ImmR	unknown
BSU26310	yqaH	SknR	SigA+SknR	unknown, skin element
BSU26320	yqaG	SknR	SigA+SknR	similar to transcription regulator ([SW|Xre family]), skin element
BSU26089	yqzN	SknR		unknown
BSU25990	yqbS	SknR		similar to phage-related protein
BSU26020	yqbP	SknR		similar to phage-related protein
BSU26330	yqdA	SknR	SigA+SknR	unknown, skin element
BSU25960	yqcB	SknR		unknown
BSU26300	yqaI	SknR	SigA+SknR	unknown, skin element
BSU25980	yqbT	SknR		similar to phage-related protein
BSU25970	yqcA	SknR		similar to phage-related protein
BSU26270	yqaL	SknR	SigA+SknR	unknown, skin element
BSU26010	yqbQ	SknR		similar to phage-related protein
BSU26290	yqaJ	SknR	SigA+SknR	similar to phage-related protein, skin element
BSU08320	lnrM	SknR	LnrK+SigG+SigF	similar to ABC transporter (membrane protein), involved in resistance to linearmycin
BSU26000	yqbR	SknR		similar to phage-related protein
BSU10580	yhjO	SknR		similar to multidrug-efflux transporter
BSU39690	iolH	IolR/MelR	SigA+IolR+CcpA	unknown, may be involved in myo-inositol catabolism
BSU19510	yojB	IolR/MelR		unknown
BSU19520	yojA	IolR/MelR		similar to gluconate permease
BSU27840	safA	NadR/BirA	SigE	morphogenetic protein associated with SpoVID, major organizer of the inner spore coat
BSU30180	ytbQ	NadR/BirA	BirA	unknown
BSU32030	yuiG	NadR/BirA	BirA	putative S protein of a second biotin ECF transporter
BSU27830	coxA	NadR/BirA	SigE	spore cortex protein
BSU30750	mntC	NadR/BirA	MntR	manganese ABC transporter (membrane protein)
BSU07800	treP	NadR/BirA	SigA+PhoP+TreR+CcpA	trehalose permease of the phosphotransferase system, EIIBC of the PTS
BSU30760	mntB	NadR/BirA	MntR	manganese ABC transporter (ATP-binding protein)
BSU13890	ptsG	MtlR/AnsR	SigA+GlcT+stringent response	glucose permease of the phosphotransferase system, EIICBA of the PTS, Trigger enzyme, control of GlcT activity
BSU03330	nasA	TnrA/PucR	TnrA	nitrate transporter
BSU29320	cmoI	CymR/NsrR	SigA+CymR+AscR	required for the conversion of S-methyl-cysteine to cysteine
BSU13060	ykjA	CymR/NsrR		unknown
BSU29280	ytnM	CymR/NsrR	SigA+CymR+AscR	unknown
BSU25800	yqcK	ArsR+	SigA+ArsR+SigF	similar to C-As lyase
BSU10170	fabHB	ArsR+	FapR	beta-ketoacyl-acyl carrier protein synthase III
BSU08230	catD	ArsR+	SigA+CatR+YodB+Fur	essential for viability in the presence of catechol
BSU40540	hypR	ArsR+	HypR	MarR/DUF24 family transcription regulator, positively controls the nitroreductase gene hypO in response to disulfide stress
BSU05670	ydgJ	ArsR+		similar to transcriptional regulator SW|MarR family
BSU05660	ydgI	ArsR+		putative nitroreductase
BSU13760	ykvN	ArsR+		MarR/DUF24 family transcription regulator
BSU02970	yceK	ArsR+		similar to transcriptional regulator (ArsR family)
BSU36620	ywnB	ArsR+		unknown
BSU03990	mtlD	ArsR+	MtlR+SigA	mannitol-1-phosphate 5-dehydrogenase
BSU05290	ydeP	ArsR+		MarR/DUF24 family transcription regulator
BSU33980	yvbT	ArsR+		similar to alkanal monooxygenase
BSU03470	hxlR	ArsR+		MarR/DUF24 family transcription activator of the hxlAB operon
