## Supplemental Dataset S9 for "Machine learning uncovers independently regulated modules in the *Bacillus subtilis* transcriptome"

### Sheet: Sheet1
	I-modulon name	Long name	Condition activity (Expected)	Condition Activity (Unexpected)
Carbon (11)
0	FadR	Fatty Acids	Activated: over growth with low glucose, upon glucose starvation, poor carbon sources, crowded biofilm conditions when local nutrients are depleted
1	MalR	Malate	Activated: when malate is preset in the media	Activated: low phosphate condition
2	GlpP	Glycerol	Activated: when glycerol is present in the media, when glycerol is used to induce germination; Repressed: as glycerol is depleted from LB media	Repressed: cold temperature growth
3	FruR	Fructose	Activated: when glucose levels change, when fructose is supplemented to the media, at the end of sporulation (extracellular energy storage)	Activated: germination, phosphate limitation; Repressed: competence
4	LevR	Levan and Fructose	Activated: when fructose is added to media, late in biofilm or stationary phase (extracellular energy storage), anaerobic growth (extracellular carbohydrate storage)	Repressed: heat shock, heat growth
5	FrlR	Amino Sugars	Responds to CodY levels (M9 growth, glucose exhaustion, sporulation); Responds to temperature as it catalyzes the degradation of the first stable intermediates of the Maillard reaction	Activated: quorum conditions (confluent biofilm and swarming cells)
6	ManR	Mannose	Activated: in LB media without glucose (which must contain mannose), in response to fructose supplementation, in independent colonies and germinating cells for cell wall production
7	AcoR	Acetoin	Acivated: stationary phase, glucose exhaustion, sporulation, and confluent biofilms (extracellular energy storage)	Repressed: cold temperature growth
8	LicR	Lichenan	Activated: glucose exhaustion (alternative carbon source)	Many – this is not a well-studied regulon and it may be affected by unknown LB media components
9	CcpA-1	Low Glucose 1	Activated: glucose exhaustion, germination	See Figure S5
10	CcpA-2	Low Glucose 2	Activated: glucose exhaustion, stationary phase in the absence of glucose	See Figure S5
Amino Acids (8)
11	His	Histidine Synthesis	Activated: minimal media, early sporulation (AA starvation), after diamide stress (AA metabolism perturbation); Repressed: during growth arrest	Repressed: heat shock, phosphate starvation
12	AhrC	Arginine	Responds to exogenous amino acid supply strongly	Repressed: salt shock (see Figure S3C), heat cold and ethanol stress (potential hypothesis: relationship to SigW through YlxR)
13	TRAP	Tryptophan	Responds to exogenous amino acid supply	Activated: ethanol (see Figure 2A, S4A); Repressed: when glutamate and succinate or pyruvate are carbon sources, growth at high temperatures
14	S-Box	Methionine	Responds to exogenous amino acid supply; Activated: diamide	Activated: competence; Repressed: salt, ethanol, and temperature shock
15	TnrA+CodY	Leucine, Methionine, and Threonine	Responds to exogenous amino acid supply; Activated: stationary phase (through CodY), diamide (disulfide stress perturbs methionine metabolism, ROS disrupts iron cofactors needed for these genes)	Activated: competence
16	CodY	BCAA Limitation	Responds to exogenous amino acid supply and anticipated codY levels (including for quorum sensing); Activated: low phosphate (cell wall metabolism)
17	HutP	Histidine Utilization	Activated: stationary phase and glucose exhaustion when other nutrients are depleted	Activated: quorum conditions (confluent biofilm and swarming cells) (see Figure 2B)
18	RocR/PutR	Arginine and Proline Utilization	Activated: stationary phase and glucose exhaustion when other nutrients are depleted; early sporulation to accommodate other amino acid production during amino acid starvation
Other Organic Molecules (3)
19	PyrR	Pyrimidines	Repressed: in stationary phase when growth is slowed, germination, phosphate starvation (since nucleotide synthesis requires phosphate)	Repressed: ethanol, diamide, and peroxide stress; Unusual trend in sporulation
20	PurR	Purines	See PyrR – very similar pattern, but with less extreme activity variation and noise for one condition	Repressed: ethanol; Unusual trend in sporulation
21	Thi-Box	Thiamine	Responds strongly to exogenous thiamine from rich media; Repressed: glucose exhaustion	Repressed: ethanol; Unusual relationship to regulator expression (see Figure S6C)
Elemental Homeostasis (8)
22	PchR	Pulcherrimin	Activated: stationary phase, increases to stable level upon glucose exhaustion, and responds to phosphate, consistent with recent study (see Figure 2D)	See Figure 2D
23	Fur	Iron Limitation	Activated: under salt stress (metal homeostasis is changing), during nitrogen fermentation, when ROS species (peroxide and paraquat) disrupt Fe-S clusters; Repressed: in stationary phase when iron levels are established	Activated: growth at low temperature; Repressed: heat, cold, and ethanol shock, growth at high temperature
24	PhoP-1	Phosphate Limitation 1	Activated: growth in close quarters and phosphate starvation	See Figure 2F
25	PhoP-2	Phosphate Limitation 2	Activated: phosphate starvation	See Figure 2G
26	Zur	Zinc Limitation	Activated: sporulation (needed for sporulation enzymes), diamide stress (important cofactor)	Activated: biofilm time course, BMM media (may both be media effects); Unusual trend in glucose growth and exhaustion
27	CzrA	Toxic Cation Export	Activated: diamide (oxidation may release toxic cations), phosphate limitation (loss of phosphate in cell wall may allow entry of toxic cations)	Activated: LB+glucose late growth phases, glycerol as a carbon source
28	CymR	Sulfur	Activated: diamide, early sporulation to respond to amino acid starvation
29	Yrk	Putative Sulfur Carriers		Activated: diamide (see Figure 5B)
Oxygen Limitation (3)
30	ResD	Oxygen Limitation	Activated: nitrate respiration and fermentation (anaerobic conditions), phosphate limitation (depends on phosphorylation for activation)	Activated: stationary phase in LB media, sporulation, independent colonies
31	Fnr	Nitrate Respiration	Activated: nitrate respiration and fermentation (anaerobic conditions)	Activated: stationary phase in LB media, independent colonies
32	Rex	Overflow Metabolism	Activated: some poor carbon sources, high temperature stress, mid-sporulation; Noisy because cell populations distribute overflow metabolism unequally	Activated: in LB media, even with glucose
33	LexA	DNA Repair	Activated: mitomycin and peroxide (DNA damaging agents)	Activated: swarming cells (see Figure 2C, S4B)
Stress (6)
34	SigW	Cell Wall Stress	Activated: salt shock; Repressed: sporulation, stationary phase	Activated: glucose growth, cold; Repressed: heat shock, growth at high temperatures
35	SigM	Membrane Stress	Activated: stationary phase, salt, heat, ethanol, ROS stress, growth at high temperatures, phosphate starvation, fermentation (damage from fermentation products), glucose growth (via YlxR)	Repressed: glucose exhaustion
36	Ybc	Uncharacterized Operon		Activated: heat shock, germination; Repressed: cold, quorum (See Figure 5A)
37	SigB-1	General Stress 1	Activated: salt shock, heat shock, ethanol, phosphate starvation, growth at extreme temperatures; Repressed: cold shock	Activated: glycerol as a carbon source, stationary phase in M9 media
38	SigB-2	General Stress 2		Repressed: ethanol, glycerol, swarming, and salt – I-modulon accounting for non-linear expression of some SigB-1 genes in the most stressful condtions
Lifestyles (9)
39	StrRes	Translation	Activatied: germination; Repressed: stationary phase with low glucose, ethanol stress
40	SigD	Motility	Activated: stationary phase (except M9); Repressed: sporulation, glucose exhaustion and stationary M9 media, confluent biofilm, ethanol, cold temperatures
41	Eps	Exopolymeric Substances	Activated: transition phase of growth, early biofilms, beginning of sporulation; Repressed: stressors (diamide, salt, high temperature growth, phosphate starvation)	Potentially dysregulated in fructose supplementation due to a tradeoff between Eps and Levan
42	ComA	Surfactants	Activated: stationary phase, competence (as part of early sporulation response), confluent biofilms	Activated: end of malate to glucose transition, phosphate starvation
43	DegU	Toxins and Colony Establishment	Activated: M9 transition state, early sporulation, independent colonies, anaerobic conditions	Activated: growth at high temperatures; Repressed: cold shock, cold growth, ethanol
44	AbrB	Transition State	Activated: transition and stationary phases of growth, early sporulation, sporulating carbon sources (glutamate+succinate, pyruvate), phosphate starvation; Repressed: germination, end of carbon source transitions	Repressed: growth at high temperatures
45	Alb	Antilisterial Bacteriocin	Activated: anaerobic conditions, stationary phase, early sporulation	Repressed: ethanol
46	WapA	Intercellular Competition		See Figure 5C
47	ComK	Competence	Activated: competence media, early sporulation, M9 transition state, anaerobic conditions, sporulating carbon sources (glutamate+succinate, pyruvate)	Repressed: growth at extreme temperatures but not growth at high salinity
Sporulation (7)
48	Spo0A	Sporulation 1	See Figure 3; Activated: sporulation and conditions that may induce sporulation
49	SigE	Sporulation 2	See Figure 3; Activated: sporulation and conditions that may induce sporulation
50	SigE/G	Sporulation 3	See Figure 3; Activated: sporulation and conditions that may induce sporulation	See Figure 3E; Activated: anaerobic conditions
51	SigG	Sporulation 4	See Figure 3; Activated: sporulation	See Figure 3E; Activated: anaerobic conditions
52	SigK-1	Sporulation 5	See Figure 3; Activated: sporulation; biofilm time course (must have begun near the end of population sporulation)
53	SigK-2	Sporulation 6	See Figure 3; Activated: sporulation; biofilm time course (must have begun near the end of population sporulation)
54	GerE/GerR	Mid-late Spore Coat	Activated: sporulation, sporulating conditions	Noisy in many conditions, therefore omitted from analysis
Mobile Genes (5)
55	Xpf	PBSX Prophage		Prophage activity not well studied; Activated: end of malate to glucose transition, mitomycin, confluent biofilm, phosphate experiment media but not phosphate starvation
56	Spβ-1	SP-β Prophage 1	Activated: cold shock, growth at low temperature	Prophage activity not well studied; Activated: glucose exhaustion, swarming, ethanol shock, growth at high salinity
57	Spβ-2	SP-β Prophage 2		Prophage activity not well studied; Activated: mitomycin
58	ImmR	ICEBs1		Mobile genetic element regulation not well studied; Activated: growth at high glucose concentration, growth at high salinity
59	SknR	Skin Element		Noisy prophage element
Multi-Purpose (6)
60	IolR/MelR	Inositol, Melibiose, and Acetoin		May indicate abundance of these metabolites in LB media used for mitomycin experiment
61	NadR/BirA	NAD and Biotin	Responds strongly to exogenous cofactors in LB media; Repressed: stationary phase of minimal media	Repressed: phosphate starvation
62	MtlR/AnsR	Mannitol, Asparagine, and Aspartate		May indicate abundance of these metabolites in initial sporulation media; Repressed: competence
63	TnrA/PucR	Nitrogen Limitation		May suggest a specific need for these functions due to the media composition in the initial biofilm time point
64	CymR/NsrR	Sulfur and Nitrate Respiration	Activated: nitrate fermentation	May indicate nitrate respiration and sulfur limitation in the biofilm time course
65	ArsR+	Diamide Stress	Activated: diamide conditions, slight upregulation in other stressors (heat shock, ethanol, phosphate starvation)
